# Human blood vessel organoids reveal a critical role for CTGF in maintaining microvascular integrity

**DOI:** 10.1101/2022.09.01.505804

**Authors:** Sara G Romeo, Ilaria Secco, Edoardo Schneider, Christina M Reumiller, Celio XC Santos, Aman Pooni, Xiaoke Yin, Konstantinos Theofilatos, Silvia Cellone Trevelin, Lingfang Zeng, Giovanni E Mann, Andriana Margariti, Manuel Mayr, Ajay M Shah, Mauro Giacca, Anna Zampetaki

## Abstract

The microvasculature plays a key role in tissue perfusion, transport of mediators, and exchange of gases and metabolites to and from tissues. Microvascular dysfunction has emerged as an important contributor to cardiovascular diseases. In this study we used human blood vessel organoids (BVOs) as a model of the microvasculature to delineate the mechanisms of microvascular dysfunction caused by metabolic rewiring. BVOs fully recapitulated key features of the normal human microvasculature, including reliance of mature endothelial cells (ECs) on glycolytic metabolism, as concluded from metabolic flux assays using ^13^C-glucose labelling and mass spectrometry-based metabolomics. Treatment of BVOs with PFK15, a pharmacological inhibitor of glycolysis, resulted in rapid tissue restructuring, vessel regression with reduced pericyte coverage and alterations in tight junction morphology. Proteomic analysis of the BVO secretome revealed remodelling of the extracellular matrix and differential expression of paracrine mediators such as CTGF. Treatment with recombinant CTGF recovered tight junction formation and increased pericyte coverage in microvessels. Our metabolic and proteomics findings demonstrate that BVOs rapidly undergo restructuring in response to metabolic changes and identify CTGF as a critical paracrine regulator of microvascular integrity.
