## Supplementary Data 1 for "Human blood vessel organoids reveal a critical role for CTGF in maintaining microvascular integrity"

### Sheet: organoids_secretome_diff_exp_re
	logFC	CI.L	CI.R	AveExpr	t	P.Value	adj.P.Val	B	Secretome Category
COL14A1	-0.82111	-1.52764	-0.11458	18.5775	-2.68018	0.0279291	0.773798	-3.26035	Collagens
CCN2	-0.817815	-1.54058	-0.0950468	23.4786	-2.57229	0.0308255	0.659236	-3.32814	Other
DAG1	-0.548657	-1.26229	0.164979	20.1993	-1.77304	0.114173	0.94157	-4.24844	Membrane-associated/ECM receptors
FBLN2	-0.513265	-1.35973	0.333205	20.6853	-1.39837	0.199565	0.94157	-4.6298	Matricellular
BGN	-0.492131	-1.24102	0.256753	23.4959	-1.51551	0.168126	0.94157	-4.51466	Matricellular
TNC	-0.479125	-1.18275	0.224496	27.1961	-1.57038	0.154985	0.94157	-4.4593	Matricellular
SERPINE2	-0.475241	-1.18086	0.230377	20.8456	-1.55324	0.158988	0.94157	-4.47668	Proteases/inhibitors of proteases (and ECM enzymes)
LTBP4	-0.433105	-1.16579	0.299581	24.1754	-1.36323	0.209953	0.94157	-4.66343	Growth factors/cytokines(secreted factors)
EFEMP2	-0.430608	-1.13427	0.273056	20.838	-1.41127	0.195867	0.94157	-4.61734	Matricellular
VCAN	-0.406408	-1.17635	0.363534	25.6905	-1.2173	0.258191	0.94157	-4.79792	Structural ECM protein (non-collagen, non-elastin)
TGFB1	-0.381788	-1.09645	0.33287	21.0181	-1.23202	0.252938	0.94157	-4.78476	Growth factors/cytokines(secreted factors)
COL6A3	-0.368165	-1.07491	0.33858	22.8293	-1.20136	0.263983	0.94157	-4.81206	Collagens
AEBP1	-0.326236	-1.03974	0.387272	22.6276	-1.05445	0.322491	0.94157	-4.93659	Matricellular
LRG1	-0.304431	-1.24019	0.631327	20.5243	-0.750272	0.474586	0.94157	-5.15556	Matricellular
HMCN1	-0.301698	-1.07978	0.476381	19.668	-0.894215	0.397322	0.94157	-5.0591	Structural ECM protein (non-collagen, non-elastin)
COL11A1	-0.295755	-1.01825	0.42674	22.1462	-0.944042	0.372794	0.94157	-5.02262	Collagens
CPXM2	-0.281826	-1.0893	0.52565	18.0798	-0.804906	0.444145	0.94157	-5.12057	Proteases/inhibitors of proteases (and ECM enzymes)
HGFAC	-0.277134	-0.986892	0.432624	19.3347	-0.900479	0.394176	0.94157	-5.0546	Growth factors/cytokines(secreted factors)
AZGP1	-0.274619	-0.987781	0.438543	23.7519	-0.888048	0.400437	0.94157	-5.06351	OTHER
LTBP1	-0.273972	-1.05956	0.511616	21.5527	-0.804276	0.444488	0.94157	-5.12099	Matricellular
C5	-0.264312	-0.975951	0.447327	21.1512	-0.856547	0.416624	0.94157	-5.08566	coagulation factors, Igs and major serum proteins
IGFBP5	-0.257658	-0.965474	0.450159	24.4314	-0.839491	0.425578	0.94157	-5.09738	Growth factors/cytokines(secreted factors)
TIMP1	-0.253081	-0.961418	0.455255	25.7856	-0.823975	0.43384	0.94157	-5.10788	Proteases/inhibitors of proteases (and ECM enzymes)
CDH13	-0.247581	-0.952953	0.457791	21.751	-0.809455	0.441672	0.94157	-5.11757	Membrane-associated/ECM receptors
LOXL1	-0.235841	-1.09687	0.625187	20.7095	-0.631679	0.545228	0.94157	-5.22426	Proteases/inhibitors of proteases (and ECM enzymes)
MMP1	-0.23303	-0.981088	0.515027	21.4377	-0.718408	0.49296	0.94157	-5.17502	Proteases/inhibitors of proteases (and ECM enzymes)
FN1	-0.227543	-0.974408	0.519322	31.6711	-0.70261	0.502236	0.94157	-5.18439	Structural ECM protein (non-collagen, non-elastin)
PRDX4	-0.210885	-0.919838	0.498069	20.0631	-0.685995	0.512111	0.94157	-5.19406	Proteases/inhibitors of proteases (and ECM enzymes)
PRSS23	-0.208101	-0.916177	0.499975	22.7968	-0.677778	0.51704	0.94157	-5.19877	Proteases/inhibitors of proteases (and ECM enzymes)
EFEMP1	-0.190753	-0.935748	0.554242	22.1497	-0.590488	0.57117	0.94157	-5.24569	Matricellular
DPT	-0.179071	-0.90576	0.547619	20.4247	-0.568289	0.585439	0.94157	-5.2567	Matricellular
INHBA	-0.172688	-0.96687	0.621495	22.5853	-0.501458	0.62956	0.942673	-5.28751	Growth factors/cytokines(secreted factors)
COL12A1	-0.161635	-0.932789	0.609518	24.399	-0.48338	0.641784	0.942673	-5.29524	Collagens
IGFBP2	-0.157086	-0.863519	0.549348	25.7252	-0.512813	0.621944	0.942673	-5.28253	Growth factors/cytokines(secreted factors)
TIMP2	-0.155975	-0.860161	0.54821	22.1982	-0.510814	0.623282	0.942673	-5.28341	Proteases/inhibitors of proteases (and ECM enzymes)
SERPING1	-0.155847	-1.07914	0.767445	22.7872	-0.389273	0.707236	0.969175	-5.33113	Proteases/inhibitors of proteases (and ECM enzymes)
POSTN	-0.147517	-0.854597	0.559564	24.7371	-0.481134	0.64331	0.942673	-5.29618	Matricellular
ITGB1	-0.124612	-0.848328	0.599104	21.3085	-0.397086	0.701692	0.969175	-5.32843	Membrane-associated/ECM receptors
IGFBP7	-0.107269	-0.840553	0.626016	28.0521	-0.33736	0.74453	0.970598	-5.34776	Growth factors/cytokines(secreted factors)
COL4A2	-0.104431	-0.849198	0.640337	26.5847	-0.323371	0.754709	0.970598	-5.35185	Collagens
PEPD	-0.0918683	-0.901915	0.718178	18.51	-0.261547	0.800281	0.977885	-5.3679	Proteases/inhibitors of proteases (and ECM enzymes)
LAMA5	-0.0816922	-0.794431	0.631046	22.842	-0.264328	0.798212	0.977885	-5.36725	Structural ECM protein (non-collagen, non-elastin)
COL15A1	-0.0686399	-0.813443	0.676163	23.7979	-0.212534	0.837008	0.977885	-5.37826	Collagens
FBN1	-0.0656863	-0.775208	0.643836	25.8788	-0.213502	0.836278	0.977885	-5.37808	Elastin-related
ECM1	-0.0576554	-0.778563	0.663252	21.9333	-0.184439	0.85826	0.977885	-5.38325	Matricellular
PCOLCE	-0.0498537	-0.753848	0.654141	22.439	-0.163313	0.874324	0.977885	-5.38654	Proteases/inhibitors of proteases (and ECM enzymes)
MIF	-0.046323	-0.759691	0.667045	24.6521	-0.149753	0.884667	0.977885	-5.38844	Growth factors/cytokines(secreted factors)
SPARC	-0.0462452	-0.791787	0.699297	29.0963	-0.14305	0.889789	0.977885	-5.38932	Matricellular
LGALS3BP	-0.0423088	-0.759215	0.674598	24.0347	-0.136101	0.895105	0.977885	-5.39019	Matricellular
PLOD1	-0.0406952	-0.745798	0.664407	23.3249	-0.133102	0.897401	0.977885	-5.39055	OTHER
COL5A1	-0.0398743	-0.791205	0.711456	27.3275	-0.122393	0.905608	0.977885	-5.39178	Collagens
PTX3	-0.0280269	-0.744697	0.688644	22.7144	-0.090188	0.930356	0.977885	-5.39485	coagulation factors, Igs and major serum proteins
HSPG2	-0.027446	-0.796209	0.741317	28.6627	-0.0823342	0.936405	0.977885	-5.39546	Structural ECM protein (non-collagen, non-elastin)
PSAP	-0.0175721	-0.755937	0.720793	25.0488	-0.054884	0.957577	0.977885	-5.39716	Proteases/inhibitors of proteases (and ECM enzymes)
APP	-0.016031	-0.725739	0.693677	25.4975	-0.0520924	0.959733	0.977885	-5.39729	Membrane-associated/ECM receptors
COL6A1	-0.0157698	-0.752312	0.720772	25.1123	-0.0493768	0.96183	0.977885	-5.39741	Collagens
QSOX1	-0.00809962	-0.718128	0.701929	24.1565	-0.0263077	0.979657	0.986321	-5.3982	Proteases/inhibitors of proteases (and ECM enzymes)
CTSB	-0.00365599	-0.751386	0.744074	22.4723	-0.011276	0.99128	0.99128	-5.39845	Proteases/inhibitors of proteases (and ECM enzymes)
COL6A2	0.0152107	-0.752385	0.782807	24.0968	0.0456993	0.964671	0.977885	-5.39757	Collagens
IGFBP3	0.0189944	-0.68491	0.722899	25.5832	0.0622308	0.951906	0.977885	-5.39677	Growth factors/cytokines(secreted factors)
FSTL1	0.0215971	-0.722359	0.765553	26.5221	0.0669486	0.948266	0.977885	-5.3965	Growth factors/cytokines(secreted factors)
CSTB	0.0272671	-0.688236	0.74277	21.1392	0.0878864	0.932128	0.977885	-5.39504	Proteases/inhibitors of proteases (and ECM enzymes)
NUCB1	0.030295	-0.678923	0.739513	25.3695	0.098511	0.923951	0.977885	-5.39415	OTHER
SERPINH1	0.0538761	-0.654075	0.761827	24.8335	0.175504	0.865046	0.977885	-5.38469	Proteases/inhibitors of proteases (and ECM enzymes)
IGFBP4	0.0539508	-0.682086	0.789988	24.9669	0.169041	0.869962	0.977885	-5.38569	Growth factors/cytokines(secreted factors)
PXDN	0.0611148	-0.643011	0.765241	26.2258	0.200166	0.846348	0.977885	-5.38055	Proteases/inhibitors of proteases (and ECM enzymes)
IGF2	0.0665211	-0.65757	0.790612	23.8435	0.211865	0.837513	0.977885	-5.37839	Growth factors/cytokines(secreted factors)
CTSD	0.0710367	-0.6481	0.790173	23.1423	0.227806	0.825514	0.977885	-5.37526	Proteases/inhibitors of proteases (and ECM enzymes)
ORM2	0.0748751	-0.628793	0.778543	21.9553	0.245394	0.812332	0.977885	-5.37155	coagulation factors, Igs and major serum proteins
THBS1	0.0905658	-0.626623	0.807754	25.4383	0.291222	0.778293	0.976164	-5.36061	Matricellular
MMRN1	0.0911235	-0.870772	1.05302	22.6626	0.218472	0.832534	0.977885	-5.37712	Elastin-related
CFI	0.0947782	-0.611569	0.801126	21.6563	0.309445	0.764893	0.970598	-5.35575	coagulation factors, Igs and major serum proteins
LOXL2	0.0966401	-0.631295	0.824575	23.5712	0.306167	0.767297	0.970598	-5.35665	Proteases/inhibitors of proteases (and ECM enzymes)
COL4A1	0.100041	-0.618387	0.818469	25.7107	0.321135	0.75634	0.970598	-5.35249	Collagens
HP	0.103031	-0.638083	0.844145	26.8148	0.320609	0.756724	0.970598	-5.35264	coagulation factors, Igs and major serum proteins
APOM	0.104428	-0.59916	0.808015	20.3181	0.342288	0.740957	0.970598	-5.34628	Apolipoproteins
PLXDC2	0.115983	-0.67544	0.907407	21.7509	0.337971	0.744087	0.970598	-5.34758	Membrane-associated/ECM receptors
ANXA5	0.120808	-0.582894	0.824509	21.6398	0.395913	0.702523	0.969175	-5.32884	Membrane-associated/ECM receptors
MMRN2	0.121305	-0.677579	0.920189	22.189	0.350178	0.73525	0.970598	-5.34387	Matricellular
MFAP2	0.123701	-0.579955	0.827356	20.5695	0.40542	0.695799	0.969175	-5.32549	Matricellular
PRDX2	0.132494	-0.571144	0.836132	22.7138	0.434252	0.675585	0.961859	-5.31489	Proteases/inhibitors of proteases (and ECM enzymes)
ANGPTL4	0.140965	-0.608441	0.89037	21.3289	0.433797	0.675901	0.961859	-5.31506	Growth factors/cytokines(secreted factors)
MMP2	0.142126	-0.594908	0.879159	26.0722	0.444711	0.668319	0.961859	-5.31087	Proteases/inhibitors of proteases (and ECM enzymes)
NID2	0.167864	-0.550004	0.885733	25.3028	0.539271	0.604386	0.94157	-5.27051	Structural ECM protein (non-collagen, non-elastin)
LAMA4	0.169839	-0.534554	0.874232	22.7058	0.556054	0.593388	0.94157	-5.2626	Structural ECM protein (non-collagen, non-elastin)
CLEC11A	0.171528	-0.640269	0.983325	22.3575	0.487283	0.639135	0.942673	-5.29359	Growth factors/cytokines(secreted factors)
VTN	0.176225	-0.557478	0.909927	21.1439	0.553911	0.594786	0.94157	-5.26362	Structural ECM protein (non-collagen, non-elastin)
OLFML3	0.180335	-0.587157	0.947827	22.1715	0.541876	0.602671	0.94157	-5.2693	Matricellular
HTRA1	0.18131	-0.588388	0.951007	23.9764	0.543244	0.601773	0.94157	-5.26866	Proteases/inhibitors of proteases (and ECM enzymes)
TGFBI	0.181698	-0.534571	0.897967	25.2778	0.585015	0.574669	0.94157	-5.24844	Matricellular
COL5A2	0.184241	-0.549164	0.917646	26.7291	0.579343	0.578309	0.94157	-5.25126	Collagens
SERPINB6	0.184736	-0.527107	0.89658	21.9805	0.598496	0.566072	0.94157	-5.24162	Proteases/inhibitors of proteases (and ECM enzymes)
B2M	0.187355	-0.552587	0.927296	24.7974	0.58393	0.575365	0.94157	-5.24898	Membrane-associated/ECM receptors
THBS2	0.190314	-0.556832	0.937461	19.5912	0.587435	0.573121	0.94157	-5.24722	Matricellular
ACAN	0.190481	-0.609807	0.990769	26.0067	0.548907	0.598058	0.94157	-5.266	Structural ECM protein (non-collagen, non-elastin)
AGRN	0.193053	-0.628329	1.01443	24.2131	0.542032	0.602569	0.94157	-5.26922	Structural ECM protein (non-collagen, non-elastin)
LOX	0.199101	-0.544888	0.943089	22.2631	0.617163	0.554289	0.94157	-5.23196	Proteases/inhibitors of proteases (and ECM enzymes)
CSPG4	0.20017	-0.541112	0.941453	26.4	0.622744	0.550795	0.94157	-5.22902	Membrane-associated/ECM receptors
MXRA5	0.201316	-0.502304	0.904935	20.5885	0.659831	0.527905	0.94157	-5.20888	Matricellular
SPON1	0.20228	-0.623338	1.0279	22.7956	0.565025	0.587554	0.94157	-5.25828	Matricellular
APOB	0.210916	-0.572442	0.994275	20.7	0.620932	0.551928	0.94157	-5.22997	Apolipoproteins
MMP14	0.223682	-0.55601	1.00337	21.8539	0.66161	0.526822	0.94157	-5.20789	Proteases/inhibitors of proteases (and ECM enzymes)
PLTP	0.223785	-0.58366	1.03123	22.1948	0.639164	0.540589	0.94157	-5.22023	coagulation factors, Igs and major serum proteins
CTSC	0.23494	-0.502096	0.971976	21.225	0.735126	0.483263	0.94157	-5.1649	Proteases/inhibitors of proteases (and ECM enzymes)
ANXA2	0.262238	-0.441361	0.965837	25.4751	0.859537	0.415068	0.94157	-5.08358	Membrane-associated/ECM receptors
TXN	0.264933	-0.449366	0.979233	22.9289	0.855362	0.417242	0.94157	-5.08648	OTHER
PRDX1	0.267131	-0.459252	0.993514	24.9081	0.848111	0.421036	0.94157	-5.09148	Proteases/inhibitors of proteases (and ECM enzymes)
MCAM	0.27195	-0.448606	0.992506	23.3179	0.870392	0.409453	0.94157	-5.076	Membrane-associated/ECM receptors
CD44	0.273455	-0.431815	0.978726	19.0934	0.894179	0.39734	0.94157	-5.05913	Membrane-associated/ECM receptors
FBLN1	0.286787	-0.467172	1.04075	27.0516	0.877214	0.405953	0.94157	-5.0712	Matricellular
P4HB	0.295774	-0.407945	0.999492	24.2327	0.96929	0.3608	0.94157	-5.00357	Membrane-associated/ECM receptors
APOD	0.29773	-0.445654	1.04111	20.311	0.92364	0.382699	0.94157	-5.03774	Apolipoproteins
ITIH2	0.301251	-0.418019	1.02052	25.3711	0.965895	0.362396	0.94157	-5.00615	Proteases/inhibitors of proteases (and ECM enzymes)
C4A	0.303146	-0.492423	1.09871	22.3862	0.878754	0.405165	0.94157	-5.07011	coagulation factors, Igs and major serum proteins
TINAGL1	0.308317	-0.440423	1.05706	19.7206	0.949643	0.370108	0.94157	-5.01843	Proteases/inhibitors of proteases (and ECM enzymes)
HAPLN1	0.314835	-0.430543	1.06021	24.8696	0.974092	0.358552	0.94157	-4.9999	Structural ECM protein (non-collagen, non-elastin)
NPC2	0.329174	-0.446937	1.10529	23.3605	0.978128	0.356671	0.94157	-4.99681	coagulation factors, Igs and major serum proteins
COL18A1	0.330182	-0.452893	1.11326	25.9269	0.972397	0.359345	0.94157	-5.0012	Collagens
CRTAC1	0.33901	-0.943179	1.6212	19.2306	0.609753	0.55895	0.94157	-5.23583	Matricellular
C1QTNF5	0.354334	-0.367508	1.07618	21.6326	1.13205	0.290417	0.94157	-4.87216	coagulation factors, Igs and major serum proteins
ANXA6	0.359531	-0.34793	1.06699	22.7608	1.172	0.27493	0.94157	-4.83779	Membrane-associated/ECM receptors
GRN	0.364798	-0.46582	1.19542	20.7098	1.01285	0.340795	0.94157	-4.96982	Growth factors/cytokines(secreted factors)
ISLR	0.374107	-0.439946	1.18816	19.9889	1.05983	0.320181	0.94157	-4.93223	Matricellular
ANXA1	0.377102	-0.336011	1.09022	23.9593	1.21953	0.257388	0.94157	-4.79593	Membrane-associated/ECM receptors
EMILIN1	0.378091	-0.466611	1.22279	21.7236	1.03225	0.33216	0.94157	-4.95444	Elastin-related
TAGLN2	0.379219	-0.346697	1.10513	23.9512	1.20475	0.262742	0.94157	-4.80906	Matricellular
CRIP2	0.387171	-0.559421	1.33376	20.0792	0.943266	0.373167	0.94157	-5.0232	Growth factors/cytokines(secreted factors)
LGALS1	0.388236	-0.325514	1.10199	22.6135	1.25442	0.245113	0.94157	-4.76455	Matricellular
VCL	0.39094	-0.316061	1.09794	26.0865	1.27522	0.238032	0.94157	-4.7456	Membrane-associated/ECM receptors
C1QBP	0.391213	-0.423851	1.20628	19.4629	1.10692	0.300513	0.94157	-4.89336	coagulation factors, Igs and major serum proteins
LAMB2	0.397242	-0.306926	1.10141	20.663	1.30099	0.229498	0.94157	-4.72186	Structural ECM protein (non-collagen, non-elastin)
S100A13	0.403934	-0.344369	1.15224	21.0595	1.24488	0.248422	0.94157	-4.77319	Growth factors/cytokines(secreted factors)
MANF	0.411838	-0.416062	1.23974	19.5402	1.14721	0.284459	0.94157	-4.85921	Growth factors/cytokines(secreted factors)
SULF1	0.430359	-0.312132	1.17285	25.0058	1.3367	0.218101	0.94157	-4.68852	Proteases/inhibitors of proteases (and ECM enzymes)
S100A11	0.433812	-0.298762	1.16639	23.5339	1.36566	0.209218	0.94157	-4.66112	Growth factors/cytokines(secreted factors)
PRDX6	0.450462	-0.259454	1.16038	23.4843	1.46334	0.181542	0.94157	-4.56649	Proteases/inhibitors of proteases (and ECM enzymes)
NID1	0.460551	-0.348657	1.26976	28.4181	1.31254	0.225758	0.94157	-4.71114	Structural ECM protein (non-collagen, non-elastin)
LTBP2	0.566119	-0.542488	1.67473	20.7281	1.17767	0.272786	0.94157	-4.83285	Matricellular
LAMB1	0.578705	-0.265009	1.42242	30.2112	1.58182	0.152365	0.94157	-4.44765	Structural ECM protein (non-collagen, non-elastin)
MMP9	0.600586	-0.111101	1.31227	25.567	1.94616	0.0875252	0.94157	-4.06251	Proteases/inhibitors of proteases (and ECM enzymes)
LAMC1	0.601562	-0.266602	1.46973	30.1404	1.59798	0.148731	0.94157	-4.43113	Structural ECM protein (non-collagen, non-elastin)
CAPN1	0.669265	-0.0645358	1.40307	19.6709	2.10336	0.0685934	0.94157	-3.89096	OTHER
HDGF	0.708329	-0.0427748	1.45943	21.0935	2.17485	0.0613681	0.94157	-3.81248	Matricellular
MDK	0.79683	0.0914844	1.50218	24.1806	2.6053	0.0313702	0.773798	-3.3412	Growth factors/cytokines(secreted factors)
COPA	0.834873	-0.0563638	1.72611	18.9203	2.16033	0.0627716	0.94157	-3.82843	OTHER
CAST	0.931547	0.157676	1.70542	18.4596	2.77607	0.0240805	0.773798	-3.15766	OTHER
FGB	1.10312	0.230674	1.97557	24.6213	2.91593	0.0194211	0.773798	-3.00984	coagulation factors, Igs and major serum proteins
CP	1.59841	0.390979	2.80584	19.3065	3.05295	0.0157586	0.773798	-2.86763	coagulation factors, Igs and major serum proteins
GANAB	1.85951	0.868899	2.85013	19.3338	4.32901	0.00251797	0.37266	-1.70185	OTHER
