## Supplementary Data 2 for "Human blood vessel organoids reveal a critical role for CTGF in maintaining microvascular integrity"

### Sheet: Sheet1
# SignalP-5.0	Organism: Eukarya	Signal Peptide Predicted Score: >0.05 are predicted to have signal peptide
sp_Q05707_COEA1_HUMAN	SP(Sec/SPI)	0.926977
sp_P29279_CCN2_HUMAN	SP(Sec/SPI)	0.998874
sp_Q14118_DAG1_HUMAN	SP(Sec/SPI)	0.889937
sp_P98095_FBLN2_HUMAN	SP(Sec/SPI)	0.999239
sp_P21810_PGS1_HUMAN	SP(Sec/SPI)	0.989889
sp_P24821_TENA_HUMAN	SP(Sec/SPI)	0.976485
sp_P07093_GDN_HUMAN	SP(Sec/SPI)	0.979148
sp_Q8N2S1_LTBP4_HUMAN	SP(Sec/SPI)	0.995466
sp_O95967_FBLN4_HUMAN	SP(Sec/SPI)	0.999068
sp_P13611_CSPG2_HUMAN	SP(Sec/SPI)	0.816817
sp_P01137_TGFB1_HUMAN	SP(Sec/SPI)	0.987227
sp_P12111_CO6A3_HUMAN	SP(Sec/SPI)	0.998459
sp_Q8IUX7_AEBP1_HUMAN	SP(Sec/SPI)	0.985278
sp_P02750_A2GL_HUMAN	SP(Sec/SPI)	0.986128
sp_Q96RW7_HMCN1_HUMAN	SP(Sec/SPI)	0.976692
sp_P12107_COBA1_HUMAN	SP(Sec/SPI)	0.570485
sp_Q8N436_CPXM2_HUMAN	SP(Sec/SPI)	0.994129
sp_Q04756_HGFA_HUMAN	SP(Sec/SPI)	0.966855
sp_P25311_ZA2G_HUMAN	SP(Sec/SPI)	0.996705
sp_Q14766_LTBP1_HUMAN	SP(Sec/SPI)	0.944554
sp_P01031_CO5_HUMAN	SP(Sec/SPI)	0.99766
sp_P24593_IBP5_HUMAN	SP(Sec/SPI)	0.999647
sp_P01033_TIMP1_HUMAN	SP(Sec/SPI)	0.998547
sp_P55290_CAD13_HUMAN	SP(Sec/SPI)	0.998784
sp_Q08397_LOXL1_HUMAN	SP(Sec/SPI)	0.976833
sp_P03956_MMP1_HUMAN	SP(Sec/SPI)	0.995501
sp_P02751_FINC_HUMAN	SP(Sec/SPI)	0.968001
sp_Q13162_PRDX4_HUMAN	SP(Sec/SPI)	0.98375
sp_O95084_PRS23_HUMAN	SP(Sec/SPI)	0.996029
sp_Q12805_FBLN3_HUMAN	SP(Sec/SPI)	0.99955
sp_Q07507_DERM_HUMAN	SP(Sec/SPI)	0.998023
sp_P08476_INHBA_HUMAN	SP(Sec/SPI)	0.970353
sp_Q99715_COCA1_HUMAN	SP(Sec/SPI)	0.998406
sp_P18065_IBP2_HUMAN	SP(Sec/SPI)	0.995729
sp_P16035_TIMP2_HUMAN	SP(Sec/SPI)	0.999454
sp_P05155_IC1_HUMAN	SP(Sec/SPI)	0.997558
sp_Q15063_POSTN_HUMAN	SP(Sec/SPI)	0.998999
sp_P05556_ITB1_HUMAN	SP(Sec/SPI)	0.995612
sp_Q16270_IBP7_HUMAN	SP(Sec/SPI)	0.999189
sp_P08572_CO4A2_HUMAN	SP(Sec/SPI)	0.95632
sp_P12955_PEPD_HUMAN	OTHER	0.002402
sp_O15230_LAMA5_HUMAN	SP(Sec/SPI)	0.960489
sp_P39059_COFA1_HUMAN	SP(Sec/SPI)	0.950308
sp_P35555_FBN1_HUMAN	SP(Sec/SPI)	0.993437
sp_Q16610_ECM1_HUMAN	SP(Sec/SPI)	0.733766
sp_Q15113_PCOC1_HUMAN	SP(Sec/SPI)	0.992097
sp_P03971_MIS_HUMAN	SP(Sec/SPI)	0.981298
sp_P14174_MIF_HUMAN	OTHER	0.001906
sp_P09486_SPRC_HUMAN	SP(Sec/SPI)	0.999236
sp_Q08380_LG3BP_HUMAN	SP(Sec/SPI)	0.989239
sp_Q02809_PLOD1_HUMAN	SP(Sec/SPI)	0.999327
sp_P20908_CO5A1_HUMAN	SP(Sec/SPI)	0.99867
sp_O75364_PITX3_HUMAN	OTHER	0.002405
sp_P26022_PTX3_HUMAN	SP(Sec/SPI)	0.999399
sp_P98160_PGBM_HUMAN	SP(Sec/SPI)	0.953805
sp_P07602_SAP_HUMAN	SP(Sec/SPI)	0.999338
sp_Q8IWL1_SFPA2_HUMAN	SP(Sec/SPI)	0.999032
sp_Q8IWL2_SFTA1_HUMAN	SP(Sec/SPI)	0.996351
sp_Q9NZJ7_MTCH1_HUMAN	OTHER	0.000892
sp_P05067_A4_HUMAN	SP(Sec/SPI)	0.998792
sp_P12109_CO6A1_HUMAN	SP(Sec/SPI)	0.992374
sp_O00391_QSOX1_HUMAN	SP(Sec/SPI)	0.998622
sp_P07858_CATB_HUMAN	SP(Sec/SPI)	0.998279
sp_P12110_CO6A2_HUMAN	SP(Sec/SPI)	0.995185
sp_P17936_IBP3_HUMAN	SP(Sec/SPI)	0.998718
sp_Q12841_FSTL1_HUMAN	SP(Sec/SPI)	0.999583
sp_P04080_CYTB_HUMAN	OTHER	0.002775
sp_Q02818_NUCB1_HUMAN	SP(Sec/SPI)	0.997936
sp_P50454_SERPH_HUMAN	SP(Sec/SPI)	0.997681
sp_P22692_IBP4_HUMAN	SP(Sec/SPI)	0.999717
sp_Q92626_PXDN_HUMAN	SP(Sec/SPI)	0.964159
sp_P01344_IGF2_HUMAN	SP(Sec/SPI)	0.992258
sp_P07339_CATD_HUMAN	SP(Sec/SPI)	0.986902
sp_P19652_A1AG2_HUMAN	SP(Sec/SPI)	0.992311
sp_P07996_TSP1_HUMAN	SP(Sec/SPI)	0.922677
sp_Q13201_MMRN1_HUMAN	SP(Sec/SPI)	0.904277
sp_P05156_CFAI_HUMAN	SP(Sec/SPI)	0.998179
sp_Q9Y4K0_LOXL2_HUMAN	SP(Sec/SPI)	0.994341
sp_P02462_CO4A1_HUMAN	SP(Sec/SPI)	0.999508
sp_P00738_HPT_HUMAN	SP(Sec/SPI)	0.997923
sp_O95445_APOM_HUMAN	SP(Sec/SPI)	0.582886
sp_Q6UX71_PXDC2_HUMAN	OTHER	0.246537
sp_P08758_ANXA5_HUMAN	OTHER	0.000215
sp_Q9H8L6_MMRN2_HUMAN	SP(Sec/SPI)	0.650181
sp_P55001_MFAP2_HUMAN	SP(Sec/SPI)	0.99824
sp_P32119_PRDX2_HUMAN	OTHER	0.000599
sp_Q9BY76_ANGL4_HUMAN	SP(Sec/SPI)	0.930521
sp_P08253_MMP2_HUMAN	SP(Sec/SPI)	0.990983
sp_Q14112_NID2_HUMAN	SP(Sec/SPI)	0.960773
sp_Q16363_LAMA4_HUMAN	SP(Sec/SPI)	0.980557
sp_Q9Y240_CLC11_HUMAN	SP(Sec/SPI)	0.878877
sp_P04004_VTNC_HUMAN	SP(Sec/SPI)	0.99977
sp_Q9NRN5_OLFL3_HUMAN	SP(Sec/SPI)	0.991875
sp_Q92743_HTRA1_HUMAN	SP(Sec/SPI)	0.999769
sp_Q15582_BGH3_HUMAN	SP(Sec/SPI)	0.996989
sp_P05997_CO5A2_HUMAN	SP(Sec/SPI)	0.994377
sp_P35237_SPB6_HUMAN	OTHER	0.00167
sp_P61769_B2MG_HUMAN	SP(Sec/SPI)	0.994956
sp_P35442_TSP2_HUMAN	SP(Sec/SPI)	0.998475
sp_P16112_PGCA_HUMAN	SP(Sec/SPI)	0.913119
sp_O00468_AGRIN_HUMAN	SP(Sec/SPI)	0.989124
sp_P28300_LYOX_HUMAN	SP(Sec/SPI)	0.99301
sp_Q6UVK1_CSPG4_HUMAN	SP(Sec/SPI)	0.942491
sp_Q9NR99_MXRA5_HUMAN	SP(Sec/SPI)	0.996889
sp_Q9HCB6_SPON1_HUMAN	SP(Sec/SPI)	0.965761
sp_P04114_APOB_HUMAN	SP(Sec/SPI)	0.997266
sp_P50281_MMP14_HUMAN	SP(Sec/SPI)	0.980475
sp_P55058_PLTP_HUMAN	SP(Sec/SPI)	0.997693
sp_P53634_CATC_HUMAN	SP(Sec/SPI)	0.998806
sp_P07355_ANXA2_HUMAN	OTHER	0.001211
sp_P10599_THIO_HUMAN	OTHER	0.001737
sp_Q06830_PRDX1_HUMAN	OTHER	0.000608
sp_P43121_MUC18_HUMAN	SP(Sec/SPI)	0.99427
sp_P16070_CD44_HUMAN	SP(Sec/SPI)	0.986671
sp_P23142_FBLN1_HUMAN	SP(Sec/SPI)	0.99906
sp_P07237_PDIA1_HUMAN	SP(Sec/SPI)	0.997274
sp_P05090_APOD_HUMAN	SP(Sec/SPI)	0.99891
sp_P19823_ITIH2_HUMAN	SP(Sec/SPI)	0.997434
sp_P0C0L4_CO4A_HUMAN	SP(Sec/SPI)	0.689987
sp_Q9GZM7_TINAL_HUMAN	SP(Sec/SPI)	0.996896
sp_P10915_HPLN1_HUMAN	SP(Sec/SPI)	0.99838
sp_P61916_NPC2_HUMAN	SP(Sec/SPI)	0.999793
sp_P39060_COIA1_HUMAN	SP(Sec/SPI)	0.980879
sp_Q9NQ79_CRAC1_HUMAN	SP(Sec/SPI)	0.995071
sp_Q9BXJ0_C1QT5_HUMAN	SP(Sec/SPI)	0.999289
sp_P08133_ANXA6_HUMAN	OTHER	0.00049
sp_P28799_GRN_HUMAN	SP(Sec/SPI)	0.999085
sp_O14498_ISLR_HUMAN	SP(Sec/SPI)	0.998925
sp_P04083_ANXA1_HUMAN	OTHER	0.000507
sp_Q9Y6C2_EMIL1_HUMAN	SP(Sec/SPI)	0.980763
sp_P37802_TAGL2_HUMAN	OTHER	0.000927
sp_P52943_CRIP2_HUMAN	OTHER	0.001652
sp_P09382_LEG1_HUMAN	OTHER	0.003396
sp_P18206_VINC_HUMAN	OTHER	0.000647
sp_Q07021_C1QBP_HUMAN	OTHER	0.003133
sp_P11047_LAMC1_HUMAN	SP(Sec/SPI)	0.991815
sp_P55268_LAMB2_HUMAN	SP(Sec/SPI)	0.953478
sp_Q99584_S10AD_HUMAN	OTHER	0.000169
sp_P55145_MANF_HUMAN	SP(Sec/SPI)	0.996254
sp_Q8IWU6_SULF1_HUMAN	SP(Sec/SPI)	0.933031
sp_P31949_S10AB_HUMAN	OTHER	0.000431
sp_P30041_PRDX6_HUMAN	OTHER	0.001625
sp_P14543_NID1_HUMAN	SP(Sec/SPI)	0.980174
sp_Q14767_LTBP2_HUMAN	SP(Sec/SPI)	0.917458
sp_P07942_LAMB1_HUMAN	SP(Sec/SPI)	0.997518
sp_P14780_MMP9_HUMAN	SP(Sec/SPI)	0.995663
sp_P11047_LAMC1_HUMAN_1	SP(Sec/SPI)	0.991815
sp_P07384_CAN1_HUMAN	OTHER	0.001243
sp_P51858_HDGF_HUMAN	OTHER	0.000532
sp_P21741_MK_HUMAN	SP(Sec/SPI)	0.999324
sp_P53621_COPA_HUMAN	OTHER	0.000914
sp_O15446_RPA34_HUMAN	OTHER	0.001539
sp_P20810_ICAL_HUMAN	OTHER	0.001251
sp_P02675_FIBB_HUMAN	SP(Sec/SPI)	0.95151
sp_P00450_CERU_HUMAN	SP(Sec/SPI)	0.99961
sp_Q14697_GANAB_HUMAN	SP(Sec/SPI)	0.621378
